# Efficiency of RNAi based gene silencing in fungi - a review and meta-analysis

**DOI:** 10.64898/2026.03.04.709060

**Authors:** Patrick Barth, Jakob Drumm, Alexandra Schmidt, Florian Hartig, Aline Koch

## Abstract

RNA interference (RNAi) shows great potential to protect crops against fungal diseases, yet reported protection efficiencies vary greatly, and our understanding of the factors responsible for this variance remains limited. In this meta-analysis, we evaluated 89 studies that compare the efficiency of host-induced gene silencing (HIGS) and spray-induced gene silencing (SIGS) in controlling fungal diseases, focusing on biotrophic, hemibiotrophic, and necrotrophic fungi, the use of formulations, and the dsRNA design as explanatory factors for differences between reported efficiency values. Our results indicate that SIGS is slightly more effective, particularly in biotrophs. Surprisingly, SIGS studies using formulations did not outperform those applying naked dsRNA. We also assessed parameters of RNA design. Differences in dsRNA length and the number of constructs, and number of targets showed no consistent significant effect on resistance in either HIGS or SIGS. Interestingly, however, HIGS studies reported significantly higher efficiency when targeting genes closer to the 3’ end and SIGS when targeting genes closer to the 5’ end. We discuss potential reasons for the reported patterns, such as variability in dsRNA uptake mechanisms, intercellular trafficking and Dicer processing, and conclude that more research is needed to understand the biological mechanisms determining RNAi efficiency for fungal control.
