## Supporting files and data for "Efficiency of RNAi based gene silencing in fungi - a review and meta-analysis": paper_list.xlsx

### Sheet: Paper_list
Column1	publication	year	Title	DOI
1	Sanju et al.	2015	Host-mediated gene silencing of a single effector gene from the potato pathogen Phytophthora infestans imparts partial resistance to late blight disease	https://doi.org/10.1007/s10142-015-0446-z
7	Jahan et al.	2015	Plant-mediated gene silencing restricts growth of the potato late blight pathogen Phytophthora infestans	https://doi.org/10.1093/jxb/erv094
12	Zhang et al.	2011	Production of dsRNA Sequences in the Host Plant Is Not Sufficient to Initiate Gene Silencing in the Colonizing Oomycete Pathogen Phytophthora parasitica	https://doi.org/10.1371/journal.pone.0028114
13	Schaefer et al.	2020	Cross-Kingdom RNAi of Pathogen Effectors Leads to Quantitative Adult Plant Resistance in Wheat	https://doi.org/10.3389/fpls.2020.00253
16	Pliego et al.	2013	Host-Induced Gene Silencing in Barley Powdery Mildew Reveals a Class of Ribonuclease-Like Effectors	http://dx.doi.org/10.1094/MPMI-01-13-0005-R
24	Zhang et al.	2012	Interaction of barley powdery mildew effector candidate CSEP0055 with the defence protein PR17c	https://doi.org/10.1111/j.1364-3703.2012.00820.x
25	Ahmed et al.	2016	The Barley Powdery Mildew Effector Candidates CSEP0081 and CSEP0254 Promote Fungal Infection Success	https://doi.org/10.1371/journal.pone.0157586
27	Nottensteiner et al.	2018	A barley powdery mildew fungus non-autonomous retrotransposon encodes a peptide that supports penetration success on barley	https://doi.org/10.1093/jxb/ery174
28	Zhang et al.	2019	The Highly Conserved Barley Powdery Mildew Effector BEC1019 Confers Susceptibility to Biotrophic and Necrotrophic Pathogens in Wheat	https://doi.org/10.3390/ijms20184376
30	Panwar et al.	2013	Endogenous silencing of Puccinia triticina pathogenicity genes through in planta-expressed sequences leads to the suppression of rust diseases on wheat	https://doi.org/10.1111/tpj.12047
42	Yin et al.	2010	Development of a Host-Induced RNAi System in the Wheat Stripe Rust Fungus Puccinia striiformis f. sp. tritici	https://doi.org/10.1094/MPMI-10-10-0229
43	Qui et al.	2018	Host-induced gene silencing of an important pathogenicity factor PsCPK1 in Puccinia striiformis f. sp. tritici enhances resistance of wheat to stripe rust	https://doi.org/10.1111/pbi.12829
48	Panwar et al.	2017	Host-induced silencing of essential genes in Puccinia triticina through transgenic expression of RNAi sequences reduces severity of leaf rust infection in wheat	https://doi.org/10.1111/pbi.12845
50	Zhu et al.	2017	Host-Induced Gene Silencing of the MAPKK Gene PsFUZ7 Confers Stable Resistance to Wheat Stripe Rust	https://doi.org/10.1104/pp.17.01223
59	Zhu et al.	2018	Silencing PsKPP4, a MAP kinase kinase kinase gene, reduces pathogenicity of the stripe rust fungus	https://doi.org/10.1111/mpp.12731
66	Xu et al.	2019	An effector protein of the wheat stripe rust fungus targets chloroplasts and suppresses chloroplast function	https://doi.org/10.1038/s41467-019-13487-6
69	Hu et al.	2020	Reduction of Phakopsora pachyrhizi infection on soybean through host- and spray-induced gene silencing	https://doi.org/10.1111/mpp.12931
83	Govindarajulu et al.	2015	Host-induced gene silencing inhibits the biotrophic pathogen causing downy mildew of lettuce	https://doi.org/10.1111/pbi.12307
85	Martínez-Cruz et al.	2018	The Functional Characterization of Podosphaera xanthii Candidate Effector Genes Reveals Novel Target Functions for Fungal Pathogenicity	https://doi.org/10.1094/MPMI-12-17-0318-R
97	Li et al.	2021	Engineering false smut resistance rice via host-induced gene silencing of two chitin synthase genes of Ustilaginoidea virens	https://doi.org/10.1111/pbi.13711
100	Chen et al.	2021	Host-induced gene silencing of fungal-specific genes of Ustilaginoidea virens confers effective resistance to rice false smut	https://doi.org/10.1111/pbi.13756
103	Cheng et al.	2015	Host-induced gene silencing of an essential chitin synthase gene confers durable resistance to Fusarium head blight and seedling blight in wheat	https://doi.org/10.1111/pbi.12352
104	He et al.	2019	Host-Induced Silencing of Fusarium graminearum Genes Enhances the Resistance of Brachypodium distachyon to Fusarium Head Blight	https://doi.org/10.3389/fpls.2019.01362
110	Wang et al.	2020	Host-induced gene silencing of multiple genes of Fusarium graminearum enhances resistance to Fusarium head blight in wheat	https://doi.org/10.1111/pbi.13401
111	Koch et al. 2019	2019	SIGS vs HIGS: a study on the efficacy of two dsRNA delivery strategies to silence Fusarium FgCYP51 genes in infected host and non-host plants	https://doi.org/10.1111/mpp.12866
131	Xiong et al.	2019	Host-induced gene silencing of BcTOR in Botrytis cinerea enhances plant resistance to grey mould	https://doi.org/10.1111/mpp.12873
137	Zhou et al.	2015	Control of brown patch (Rhizoctonia solani) in tall fescue (Festuca arundinacea Schreb.) by host induced gene silencing	https://doi.org/10.1007/s00299-015-1921-7
139	Wang et al.	2016	Bidirectional cross-kingdom RNAi and fungal uptake of external RNAs confer plant protection	https://doi.org/10.1038/nplants.2016.151
145	Höfle et al.	2020	Study on the efficiency of dsRNAs with increasing length in RNA-based silencing of the Fusarium CYP51 genes	https://doi.org/10.1080/15476286.2019.1700033
163	Ding et al.	2021	Host-Induced Gene Silencing of a Multifunction Gene Sscnd1 Enhances Plant Resistance Against Sclerotinia sclerotiorum	https://doi.org/10.3389/fmicb.2021.693334
165	McCaghey et al.	2021	Host-Induced Gene Silencing of a Sclerotinia sclerotiorum oxaloacetate acetylhydrolase Using Bean Pod Mottle Virus as a Vehicle Reduces Disease on Soybean	https://doi.org/10.3389/fpls.2021.677631
166	Zhao et al.	2021	Functional validation of pathogenicity genes in rice sheath blight pathogen Rhizoctonia solani by a novel host-induced gene silencing system	https://doi.org/10.1111/mpp.13130
170	Wu et al.	2021	Host-induced gene silencing of multiple pathogenic factors of Sclerotinia sclerotiorum confers resistance to Sclerotinia rot in Brassica napus	https://doi.org/10.1016/j.cj.2021.08.007
177	Ghag et al.	2014	Host-induced post-transcriptional hairpin RNA-mediated gene silencing of vital fungal genes confers efficient resistance against Fusarium wilt in banana	https://doi.org/10.1111/pbi.12158
179	Chen et al.	2016	Host-induced silencing of Fusarium culmorum genes protects wheat from infection	https://doi.org/10.1093/jxb/erw263
183	Hu et al.	2015	Down-regulation of Fusarium oxysporum endogenous genes by Host-Delivered RNA interference enhances disease resistance	https://doi.org/10.3389/fchem.2015.00001
186	Bharti et al.	2017	Host-Induced Silencing of Pathogenicity Genes Enhances Resistance to Fusarium oxysporum Wilt in Tomato	https://doi.org/10.1007/s12033-017-0022-y
188	Dou et al.	2019	Host-induced gene silencing of Foc TR4 ERG6/11 genes exhibits superior resistance to Fusarium wilt of banana	https://doi.org/10.1111/pbi.13204
190	Song and Thomma	2018	Host-induced gene silencing compromises Verticillium wilt in tomato and Arabidopsis	https://doi.org/10.1111/mpp.12500
195	Xu et al.	2018	Host-induced gene silencing of a regulator of G protein signalling gene (VdRGS1) confers resistance to Verticillium wilt in cotton	https://doi.org/10.1111/pbi.12900
203	Zhang et al.	2016	Host-Induced Gene Silencing of the Target Gene in Fungal Cells Confers Effective Resistance to the Cotton Wilt Disease Pathogen Verticillium dahliae	https://doi.org/10.1016/j.molp.2016.02.008
204	Su et al.	2020	Host-Induced Gene Silencing of an Adenylate Kinase Gene Involved in Fungal Energy Metabolism Improves Plant Resistance to Verticillium dahliae	https://doi.org/10.3390/biom10010127
206	Mahto et al.	2020	Host-induced silencing of the Colletotrichum gloeosporioides conidial morphology 1 gene (CgCOM1) confers resistance against Anthracnose disease in chilli and tomato	https://doi.org/10.1007/s11103-020-01046-3
210	Guo et al.	2019	Host-Induced Gene Silencing of MoAP1 Confers Broad-Spectrum Resistance to Magnaporthe oryzae	https://doi.org/10.3389/fpls.2019.00433
216	Kong et al.	2021	Host-induced silencing of a nematode chitin synthase gene enhances resistance of soybeans to both pathogenic Heterodera glycines and Fusarium oxysporum	https://doi.org/10.1111/pbi.13808
217	Quiao et al.	2021	Spray-induced gene silencing for disease control is dependent on the efficiency of pathogen RNA uptake	https://doi.org/10.1111/pbi.13589
227	Koch et al.	2016	An RNAi-Based Control of Fusarium graminearum Infections Through Spraying of Long dsRNAs Involves a Plant Passage and Is Controlled by the Fungal Silencing Machinery	https://doi.org/10.1371/journal.ppat.1005901
229	Werner et al.	2020	RNA-Spray-Mediated Silencing of Fusarium graminearum AGO and DCL Genes Improve Barley Disease Resistance	https://doi.org/10.3389/fpls.2020.00476
239	Song et al.	2018	Secondary amplification of siRNA machinery limits the application of spray-induced gene silencing	https://doi.org/10.1111/mpp.12728
241	Sundaresha et al.	2021	Spraying of dsRNA molecules derived from Phytophthora infestans, along with nanoclay carriers as a proof of concept for developing novel protection strategy for potato late blight	https://doi.org/10.1002/ps.6949
269	Kalyandurg et al.	2021	Spray-Induced Gene Silencing as a Potential Tool to Control Potato Late Blight Disease	https://doi.org/10.1094/PHYTO-02-21-0054-SC
277	Saito et al.	2022	Efficacy of RNA-spray-induced silencing of Phakopsora pachyrhizi chitin synthase genes to control soybean rust	https://doi.org/10.1007/s10327-022-01061-w
279	Haile et al.	2021	Double-Stranded RNA Targeting Dicer-Like Genes Compromises the Pathogenicity of Plasmopara viticola on Grapevine	https://doi.org/10.3389/fpls.2021.667539
282	Bilir et al.	2019	Small RNA inhibits infection by downy mildew pathogen Hyaloperonospora arabidopsidis	https://doi.org/10.1111/mpp.12863
285	Ruiz-Jiménez et al. 2021	NA	Gene Mining for Conserved, Non-Annotated Proteins of Podosphaera xanthii Identifies Novel Target Candidates for Controlling Powdery Mildews by Spray-Induced Gene Silencing	https://doi.org/10.3390/jof7090735
336	Sarkar and Roy-Barman	2021	Spray-Induced Silencing of Pathogenicity Gene MoDES1 via Exogenous Double-Stranded RNA Can Confer Partial Resistance Against Fungal Blast in Rice	https://doi.org/10.3389/fpls.2021.733129
337	Yuan et al.	2021	The Powdery Mildew Effector CSEP0027 Interacts With Barley Catalase to Regulate Host Immunity	https://doi.org/10.3389/fpls.2021.733237
338	Chen et al.	2022	Nanosheet-Facilitated Spray Delivery of dsRNAs Represents a Potential Tool to Control Rhizoctonia solani Infection	https://doi.org/10.3390/ijms232112922
345	Zhang et al.	2023	Mitochondrial-targeting effector RsIA_CtaG/Cox11 in Rhizoctonia solani AG-1 IA has two functions: plant immunity suppression and cell death induction mediated by a rice cytochrome c oxidase subunit	https://doi.org/10.1111/mpp.13397
347	Koch et al.	2013	Host-induced gene silencing of cytochrome P450 lanosterol C14α-demethylase–encoding genes confers strong resistance to Fusarium species	https://doi.org/10.1073/pnas.1306373110
348	Lin et al.	2022	The Sclerotinia sclerotiorum-inducible promoter pBnGH17D7 in Brassica napus: isolation, characterization, and application in host-induced gene silencing	https://doi.org/10.1093/jxb/erac328
349	McRae et al.	2023	Spray-induced gene silencing to identify powdery mildew gene targets and processes for powdery mildew control	https://doi.org/10.1111/mpp.13361
361	Rana et al.	2021	Sclerotinia sclerotiorum Thioredoxin1 (SsTrx1) is required for pathogenicity and oxidative stress tolerance	https://doi.org/10.1111/mpp.13127
363	Sharma et al.	2019	Effector mining from the Erysiphe pisi haustorial transcriptome identifies novel candidates involved in pea powdery mildew pathogenesis	https://doi.org/10.1111/mpp.12862
366	Spada et al.	2021	Silencing of the Slt2-Type MAP Kinase Bmp3 in Botrytis cinerea by Application of Exogenous dsRNA Affects Fungal Growth and Virulence on Lactuca sativa	https://doi.org/10.3390/ijms22105362
367	Spada et al.	2023	Knockdown of Bmp1 and Pls1 Virulence Genes by Exogenous Application of RNAi-Inducing dsRNA in Botrytis cinerea	https://doi.org/10.3390/ijms24054869
369	Tiwari et al.	2017	Host Delivered RNAi, an efficient approach to increase rice resistance to sheath blight pathogen (Rhizoctonia solani)	https://doi.org/10.1038/s41598-017-07749-w
370	Walker et al.	2023	Control of white mold (Sclerotinia sclerotiorum) through plant-mediated RNA interference	https://doi.org/10.1038/s41598-023-33335-4
372	Wang et al.	2022	Host induced gene silencing of Magnaporthe oryzae by targeting pathogenicity and development genes to control rice blast disease	https://doi.org/10.3389/fpls.2022.959641
375	Wytinck et al.	2022	Host induced gene silencing of the Sclerotinia sclerotiorum ABHYDROLASE-3 gene reduces disease severity in Brassica napus	https://doi.org/10.1371/journal.pone.0261102
378	Xu et al.	2020	A polysaccharide deacetylase from Puccinia striiformis f. sp. tritici is an important pathogenicity gene that suppresses plant immunity	https://doi.org/10.1111/pbi.13345
380	Xu et al.	2023	RAS signalling genes can be used as host-induced gene silencing targets to control fungal diseases caused by Sclerotinia sclerotiorum and Botrytis cinerea	https://doi.org/10.1111/pbi.14184
385	Zhu et al.	2021	Host-Induced Gene Silencing of a G Protein α Subunit Gene CsGpa1 Involved in Pathogen Appressoria Formation and Virulence Improves Tobacco Resistance to Ciboria shiraiana	https://doi.org/10.3390/jof7121053
388	Wu et al.	2024	Development of an RNA Nanostructure for Effective Botrytis cinerea Control through Spray-Induced Gene Silencing without an Extra Nanocarrier	https://doi.org/10.3390/jof10070483
390	Zhang et al.	2024	Effector Cs02526 from�Ciboria shiraiana�induces cell death and modulates plant immunity	https://doi.org/10.1093/plphys/kiae286
394	Pant et al.	2024	Control of Sclerotinia sclerotiorum via an RNA interference (RNAi)-mediated targeting of SsPac1 and SsSmk1	https://doi.org/10.1007/s00425-024-04430-1
399	Chauhan et al.	2024	Host RNAi-mediated silencing of�Fusarium oxysporum�f. sp.�lycopersici�specific-fasciclin-like protein genes provides improved resistance to Fusarium wilt in�Solanum lycopersicum	https://doi.org/10.1007/s00425-024-04360-y
402	Yu et al.	2024	Host-induced gene silencing in wild apple germplasm�Malus hupehensis�confers resistance to the fungal pathogen�Botryosphaeria dothidea	https://doi.org/10.1111/tpj.16664
406	Mukherjee et al.	2024	Double-Stranded RNA Targeting White Mold�Sclerotinia sclerotiorum�Argonaute 2 for Disease Control via Spray-Induced Gene Silencing	https://doi.org/10.1094/phyto-11-23-0431-r
416	Qiao et al.	2023	Artificial nanovesicles for dsRNA delivery in spray induced gene silencing for crop protection	https://doi.org/10.1111/pbi.14001
420	Nino-Sanchez et al.	2022	BioClay prolongs RNA interference-mediated crop protection against Botrytis cinerea	https://doi.org/10.1111/jipb.13353
428	Cheng et al.	2022	RNAi-Based Gene Silencing of RXLR Effectors Protects Plants Against the Oomycete Pathogen�Phytophthora capsici	https://doi.org/10.1094/MPMI-12-21-0295-R
443	Zhang et al.	2021	An APSES Transcription Factor Xbp1 Is Required for Sclerotial Development, Appressoria Formation, and Pathogenicity in�Ciboria shiraiana	https://doi.org/10.3389/fmicb.2021.739686
444	Wang et al.	2017	Puccinia striiformis�f. sp.�tritici�microRNA-like RNA 1 (Pst-milR1), an important pathogenicity factor of�Pst, impairs wheat resistance to�Pst�by suppressing the wheat pathogenesis-related 2 gene	https://doi.org/10.1111/nph.14577
447	Nowara et al.	2010	HIGS: Host-Induced Gene Silencing in the Obligate Biotrophic Fungal Pathogen�Blumeria graminis	https://doi.org/10.1105/tpc.110.077040
452	Shou-Qiang Ouyang et al.	2023	Artificial trans-kingdom RNAi of FolRDR1 is a potential strategy to control tomato wilt disease	https://doi.org/10.1371/journal.ppat.1011463
453	Srayan Ghosh et al.	2020	RS_CRZ1, a C2H2-Type Transcription Factor Is Required for Pathogenesis of Rhizoctonia solani AG1-IA in Tomato	https://doi.org/10.1094/MPMI-05-20-0121-R
456	Qi et al.	2019	Stripe Rust Effector PstGSRE1 Disrupts Nuclear Localization of ROS-Promoting Transcription Factor TaLOL2 to Defeat ROS-Induced Defense in Wheat	https://doi.org/10.1016/j.molp.2019.09.010
460	Han et al.	2024	RNA interference-mediated targeting of monooxygenase SsMNO1 for controlling Sclerotinia stem rot caused by Sclerotinia sclerotiorum	https://doi.org/10.1002/ps.8546
