## Supporting files and data for "Efficiency of RNAi based gene silencing in fungi - a review and meta-analysis": Search_results_05082024.xlsx

### Sheet: Search_Results_05082024
PMID	Title	Authors	Citation	First Author	Journal/Book	Publication Year	Create Date	PMCID	NIHMS ID	DOI	Include	Exclusion Reason	Comment
39057368	Development of an RNA Nanostructure for Effective Botrytis cinerea Control through Spray-Induced Gene Silencing without an Extra Nanocarrier	Wu F, Yan L, Zhao X, Lv C, Jin W.	J Fungi (Basel). 2024 Jul 14;10(7):483. doi: 10.3390/jof10070483.	Wu F	J Fungi (Basel)	2024	2024-07-26	PMC11277573		10.3390/jof10070483	TRUE
38907748	Host-induced RNA interference targeting the neuromotor gene FMRFamide-like peptide-14 (Mi-flp14) perturbs Meloidogyne incognita parasitic success in eggplant	Kamaraju D, Chatterjee M, Papolu PK, Shivakumara TN, Sreevathsa R, Hada A, Rao U.	Plant Cell Rep. 2024 Jun 22;43(7):178. doi: 10.1007/s00299-024-03259-y.	Kamaraju D	Plant Cell Rep	2024	2024-06-22			10.1007/s00299-024-03259-y	FALSE	Experiment on nematodes
38753366	Effector Cs02526 from Ciboria shiraiana induces cell death and modulates plant immunity	Zhang S, Li R, Fan W, Chen X, Liu S, Zhu P, Gu X, Wang S, Zhao A.	Plant Physiol. 2024 May 16:kiae286. doi: 10.1093/plphys/kiae286. Online ahead of print.	Zhang S	Plant Physiol	2024	2024-05-16			10.1093/plphys/kiae286	TRUE
38744752	Control of Sclerotinia sclerotiorum via an RNA interference (RNAi)-mediated targeting of SsPac1 and SsSmk1	Pant P, Kaur J.	Planta. 2024 May 14;259(6):153. doi: 10.1007/s00425-024-04430-1.	Pant P	Planta	2024	2024-05-14			10.1007/s00425-024-04430-1	TRUE
38506733	Effective Control of Sclerotinia Stem Rot in Canola Plants Through Application of Exogenous Hairpin RNA of Multiple Sclerotinia sclerotiorum Genes	Azizi A, Del Río Mendoza LE.	Phytopathology. 2024 May;114(5):1000-1010. doi: 10.1094/PHYTO-10-23-0395-KC. Epub 2024 May 20.	Azizi A	Phytopathology	2024	2024-03-20			10.1094/PHYTO-10-23-0395-KC	FALSE	Paywall	currently paywalled
38431538	Host RNAi-mediated silencing of Fusarium oxysporum f. sp. lycopersici specific-fasciclin-like protein genes provides improved resistance to Fusarium wilt in Solanum lycopersicum	Chauhan S, Rajam MV.	Planta. 2024 Mar 3;259(4):79. doi: 10.1007/s00425-024-04360-y.	Chauhan S	Planta	2024	2024-03-02			10.1007/s00425-024-04360-y	TRUE
38430515	Host-induced gene silencing in wild apple germplasm Malus hupehensis confers resistance to the fungal pathogen Botryosphaeria dothidea	Yu X, Lin X, Zhou T, Cao L, Hu K, Li F, Qu S.	Plant J. 2024 May;118(4):1174-1193. doi: 10.1111/tpj.16664. Epub 2024 Mar 2.	Yu X	Plant J	2024	2024-03-02			10.1111/tpj.16664	TRUE
38285399	Application of dsRNA for Fungi Disease Management Sclerotinia sclerotiorum and Botrytis cinerea	Tang T, Wang Y, Niu D.	Methods Mol Biol. 2024;2771:127-132. doi: 10.1007/978-1-0716-3702-9_17.	Tang T	Methods Mol Biol	2024	2024-01-29			10.1007/978-1-0716-3702-9_17	FALSE	Protocol, not data about resistance
38170667	Double-Stranded RNA Targeting White Mold Sclerotinia sclerotiorum Argonaute 2 for Disease Control via Spray-Induced Gene Silencing	Mukherjee S, Beligala G, Feng C, Marzano SY.	Phytopathology. 2024 Jun;114(6):1253-1262. doi: 10.1094/PHYTO-11-23-0431-R. Epub 2024 Jun 14.	Mukherjee S	Phytopathology	2024	2024-01-03			10.1094/PHYTO-11-23-0431-R	TRUE
37620739	Exogenous dsRNA trigger RNAi in Venturia inaequalis resulting in down regulation of target genes and growth reduction	Bhagta S, Bhardwaj V, Kant A.	Mol Biol Rep. 2023 Oct;50(10):8421-8429. doi: 10.1007/s11033-023-08736-3. Epub 2023 Aug 24.	Bhagta S	Mol Biol Rep	2023	2023-08-24			10.1007/s11033-023-08736-3	FALSE	in vitro study, not on plants
37340595	Spray-induced gene silencing to identify powdery mildew gene targets and processes for powdery mildew control	McRae AG, Taneja J, Yee K, Shi X, Haridas S, LaButti K, Singan V, Grigoriev IV, Wildermuth MC.	Mol Plant Pathol. 2023 Sep;24(9):1168-1183. doi: 10.1111/mpp.13361. Epub 2023 Jun 20.	McRae AG	Mol Plant Pathol	2023	2023-06-21	PMC10423327		10.1111/mpp.13361	TRUE
37339156	Artificial trans-kingdom RNAi of FolRDR1 is a potential strategy to control tomato wilt disease	Ouyang SQ, Ji HM, Feng T, Luo SJ, Cheng L, Wang N.	PLoS Pathog. 2023 Jun 20;19(6):e1011463. doi: 10.1371/journal.ppat.1011463. eCollection 2023 Jun.	Ouyang SQ	PLoS Pathog	2023	2023-06-20	PMC10313012		10.1371/journal.ppat.1011463	TRUE
37036374	Identification of Long Intergenic Noncoding RNAs in Rhizoctonia cerealis following Inoculation of Wheat	Yi K, Yan W, Li X, Yang S, Li J, Yin Y, Yuan F, Wang H, Kang Z, Han D, Zeng Q.	Microbiol Spectr. 2023 Jun 15;11(3):e0344922. doi: 10.1128/spectrum.03449-22. Epub 2023 Apr 10.	Yi K	Microbiol Spectr	2023	2023-04-10	PMC10269763		10.1128/spectrum.03449-22	FALSE	uses lincRNA as target
36711993	Artificial nanovesicles for dsRNA delivery in spray induced gene silencing for crop protection	Qiao L, Niño-Sánchez J, Hamby R, Capriotti L, Chen A, Mezzetti B, Jin H.	bioRxiv [Preprint]. 2023 Jan 6:2023.01.03.522662. doi: 10.1101/2023.01.03.522662.	Qiao L	bioRxiv	2023	2023-01-30	PMC9882009		10.1101/2023.01.03.522662	FALSE	Preprint from entry 16
36601704	Artificial nanovesicles for dsRNA delivery in spray-induced gene silencing for crop protection	Qiao L, Niño-Sánchez J, Hamby R, Capriotti L, Chen A, Mezzetti B, Jin H.	Plant Biotechnol J. 2023 Apr;21(4):854-865. doi: 10.1111/pbi.14001. Epub 2023 Jan 18.	Qiao L	Plant Biotechnol J	2023	2023-01-05	PMC10037145		10.1111/pbi.14001	TRUE		probably preprint
36361711	Nanosheet-Facilitated Spray Delivery of dsRNAs Represents a Potential Tool to Control Rhizoctonia solani Infection	Chen X, Shi T, Tang T, Chen C, Liang Y, Zuo S.	Int J Mol Sci. 2022 Oct 26;23(21):12922. doi: 10.3390/ijms232112922.	Chen X	Int J Mol Sci	2022	2022-11-11	PMC9657606		10.3390/ijms232112922	TRUE
36040241	BioClay™ prolongs RNA interference-mediated crop protection against Botrytis cinerea	Niño-Sánchez J, Sambasivam PT, Sawyer A, Hamby R, Chen A, Czislowski E, Li P, Manzie N, Gardiner DM, Ford R, Xu ZP, Mitter N, Jin H.	J Integr Plant Biol. 2022 Nov;64(11):2187-2198. doi: 10.1111/jipb.13353. Epub 2022 Oct 11.	Niño-Sánchez J	J Integr Plant Biol	2022	2022-08-30	PMC10464624	NIHMS1925494	10.1111/jipb.13353	TRUE
35887257	Impact of Exogenous Application of Potato Virus Y-Specific dsRNA on RNA Interference, Pattern-Triggered Immunity and Poly(ADP-ribose) Metabolism	Samarskaya VO, Spechenkova N, Markin N, Suprunova TP, Zavriev SK, Love AJ, Kalinina NO, Taliansky M.	Int J Mol Sci. 2022 Jul 18;23(14):7915. doi: 10.3390/ijms23147915.	Samarskaya VO	Int J Mol Sci	2022	2022-07-27	PMC9317112		10.3390/ijms23147915	FALSE	Paper is about virus
35836276	Extracellular vesicles isolated from dsRNA-sprayed barley plants exhibit no growth inhibition or gene silencing in Fusarium graminearum	Schlemmer T, Lischka R, Wegner L, Ehlers K, Biedenkopf D, Koch A.	Fungal Biol Biotechnol. 2022 Jul 14;9(1):14. doi: 10.1186/s40694-022-00143-w.	Schlemmer T	Fungal Biol Biotechnol	2022	2022-07-14	PMC9284790		10.1186/s40694-022-00143-w	FALSE	Evs were applied directly on fungus
35487139	RNAi-mediated down-regulation of fasciclin-like proteins (FoFLPs) in Fusarium oxysporum f. sp. lycopersici results in reduced pathogenicity and virulence	Chauhan S, Rajam MV.	Microbiol Res. 2022 Jul;260:127033. doi: 10.1016/j.micres.2022.127033. Epub 2022 Apr 18.	Chauhan S	Microbiol Res	2022	2022-04-29			10.1016/j.micres.2022.127033	FALSE	HIGS was performed on fungus not on plant
35478320	Spraying of dsRNA molecules derived from Phytophthora infestans, along with nanoclay carriers as a proof of concept for developing novel protection strategy for potato late blight	S S, Sharma S, Bairwa A, Tomar M, Kumar R, Bhardwaj V, Jeevalatha A, Bakade R, Salaria N, Thakur K, Singh BP, Chakrabarti SK.	Pest Manag Sci. 2022 Jul;78(7):3183-3192. doi: 10.1002/ps.6949. Epub 2022 May 18.	S S	Pest Manag Sci	2022	2022-04-28			10.1002/ps.6949	FALSE	Preprint included
35269884	Exploring the Effectiveness and Durability of Trans-Kingdom Silencing of Fungal Genes in the Vascular Pathogen Verticillium dahliae	Zhang T, Zhao JH, Fang YY, Guo HS, Jin Y.	Int J Mol Sci. 2022 Mar 1;23(5):2742. doi: 10.3390/ijms23052742.	Zhang T	Int J Mol Sci	2022	2022-03-10	PMC8910871		10.3390/ijms23052742	FALSE	Focus on silencing aspect without showing any extractable resistance
35196108	RNAi-Based Gene Silencing of RXLR Effectors Protects Plants Against the Oomycete Pathogen Phytophthora capsici	Cheng W, Lin M, Chu M, Xiang G, Guo J, Jiang Y, Guan D, He S.	Mol Plant Microbe Interact. 2022 Jun;35(6):440-449. doi: 10.1094/MPMI-12-21-0295-R. Epub 2022 Apr 26.	Cheng W	Mol Plant Microbe Interact	2022	2022-02-23			10.1094/MPMI-12-21-0295-R	TRUE
35133563	Enhanced resistance to soybean cyst nematode in transgenic soybean via host-induced silencing of vital Heterodera glycines genes	Zhang Y, Zhao Q, Zhang J, Niu L, Yang J, Liu X, Xing G, Zhong X, Yang X.	Transgenic Res. 2022 Apr;31(2):239-248. doi: 10.1007/s11248-022-00298-7. Epub 2022 Feb 8.	Zhang Y	Transgenic Res	2022	2022-02-08			10.1007/s11248-022-00298-7	FALSE	Experiment on nematodes
34899771	Spray-Induced Silencing of Pathogenicity Gene MoDES1 via Exogenous Double-Stranded RNA Can Confer Partial Resistance Against Fungal Blast in Rice	Sarkar A, Roy-Barman S.	Front Plant Sci. 2021 Nov 26;12:733129. doi: 10.3389/fpls.2021.733129. eCollection 2021.	Sarkar A	Front Plant Sci	2021	2021-12-13	PMC8662628		10.3389/fpls.2021.733129	TRUE
34690946	Host-Induced Gene Silencing of a Multifunction Gene Sscnd1 Enhances Plant Resistance Against Sclerotinia sclerotiorum	Ding Y, Chen Y, Yan B, Liao H, Dong M, Meng X, Wan H, Qian W.	Front Microbiol. 2021 Oct 8;12:693334. doi: 10.3389/fmicb.2021.693334. eCollection 2021.	Ding Y	Front Microbiol	2021	2021-10-25	PMC8531507		10.3389/fmicb.2021.693334	TRUE
34646256	An APSES Transcription Factor Xbp1 Is Required for Sclerotial Development, Appressoria Formation, and Pathogenicity in Ciboria shiraiana	Zhang S, Zhu P, Cao B, Ma S, Li R, Wang X, Zhao A.	Front Microbiol. 2021 Sep 27;12:739686. doi: 10.3389/fmicb.2021.739686. eCollection 2021.	Zhang S	Front Microbiol	2021	2021-10-14	PMC8503677		10.3389/fmicb.2021.739686	TRUE
34575773	Gene Mining for Conserved, Non-Annotated Proteins of Podosphaera xanthii Identifies Novel Target Candidates for Controlling Powdery Mildews by Spray-Induced Gene Silencing	Ruiz-Jiménez L, Polonio Á, Vielba-Fernández A, Pérez-García A, Fernández-Ortuño D.	J Fungi (Basel). 2021 Sep 8;7(9):735. doi: 10.3390/jof7090735.	Ruiz-Jiménez L	J Fungi (Basel)	2021	2021-09-28	PMC8465782		10.3390/jof7090735	TRUE
34459563	Sclerotinia sclerotiorum Thioredoxin1 (SsTrx1) is required for pathogenicity and oxidative stress tolerance	Rana K, Ding Y, Banga SS, Liao H, Zhao S, Yu Y, Qian W.	Mol Plant Pathol. 2021 Nov;22(11):1413-1426. doi: 10.1111/mpp.13127. Epub 2021 Aug 30.	Rana K	Mol Plant Pathol	2021	2021-08-30	PMC8518572		10.1111/mpp.13127	TRUE
34281265	Isolation and Characterization of Barley (Hordeum vulgare) Extracellular Vesicles to Assess Their Role in RNA Spray-Based Crop Protection	Schlemmer T, Barth P, Weipert L, Preußer C, Hardt M, Möbus A, Busche T, Koch A.	Int J Mol Sci. 2021 Jul 5;22(13):7212. doi: 10.3390/ijms22137212.	Schlemmer T	Int J Mol Sci	2021	2021-07-20	PMC8268707		10.3390/ijms22137212	FALSE	Paper is about extracellular Vesicles, no resistance
34084177	Double-Stranded RNA Targeting Dicer-Like Genes Compromises the Pathogenicity of Plasmopara viticola on Grapevine	Haile ZM, Gebremichael DE, Capriotti L, Molesini B, Negrini F, Collina M, Sabbadini S, Mezzetti B, Baraldi E.	Front Plant Sci. 2021 May 18;12:667539. doi: 10.3389/fpls.2021.667539. eCollection 2021.	Haile ZM	Front Plant Sci	2021	2021-06-04	PMC8167485		10.3389/fpls.2021.667539	TRUE
33786977	Micro RNA-induced gene silencing strategy for the delivery of siRNAs targeting Meloidogyne incognita in a model plant Nicotiana benthamiana	Hada A, Patil BL, Bajpai A, Kesiraju K, Dinesh-Kumar S, Paraselli B, Sreevathsa R, Rao U.	Pest Manag Sci. 2021 Jul;77(7):3396-3405. doi: 10.1002/ps.6384. Epub 2021 Apr 13.	Hada A	Pest Manag Sci	2021	2021-03-31			10.1002/ps.6384	FALSE	Experiments revolve around resistance against insects and nematodes
33774895	Spray-induced gene silencing for disease control is dependent on the efficiency of pathogen RNA uptake	Qiao L, Lan C, Capriotti L, Ah-Fong A, Nino Sanchez J, Hamby R, Heller J, Zhao H, Glass NL, Judelson HS, Mezzetti B, Niu D, Jin H.	Plant Biotechnol J. 2021 Sep;19(9):1756-1768. doi: 10.1111/pbi.13589. Epub 2021 May 4.	Qiao L	Plant Biotechnol J	2021	2021-03-28	PMC8428832	NIHMS1726102	10.1111/pbi.13589	TRUE
33624940	Minicell-based fungal RNAi delivery for sustainable crop protection	Islam MT, Davis Z, Chen L, Englaender J, Zomorodi S, Frank J, Bartlett K, Somers E, Carballo SM, Kester M, Shakeel A, Pourtaheri P, Sherif SM.	Microb Biotechnol. 2021 Jul;14(4):1847-1856. doi: 10.1111/1751-7915.13699. Epub 2021 Feb 24.	Islam MT	Microb Biotechnol	2021	2021-02-24	PMC8313293		10.1111/1751-7915.13699	FALSE	Resistance measurements were performed on fruits only
33030394	RS_CRZ1, a C2H2-Type Transcription Factor Is Required for Pathogenesis of Rhizoctonia solani AG1-IA in Tomato	Ghosh S, Kant R, Pradhan A, Jha G.	Mol Plant Microbe Interact. 2021 Jan;34(1):26-38. doi: 10.1094/MPMI-05-20-0121-R. Epub 2020 Dec 3.	Ghosh S	Mol Plant Microbe Interact	2021	2020-10-08			10.1094/MPMI-05-20-0121-R	TRUE
32803478	Host-induced silencing of the Colletotrichum gloeosporioides conidial morphology 1 gene (CgCOM1) confers resistance against Anthracnose disease in chilli and tomato	Mahto BK, Singh A, Pareek M, Rajam MV, Dhar-Ray S, Reddy PM.	Plant Mol Biol. 2020 Nov;104(4-5):381-395. doi: 10.1007/s11103-020-01046-3. Epub 2020 Aug 16.	Mahto BK	Plant Mol Biol	2020	2020-08-18			10.1007/s11103-020-01046-3	TRUE
32710411	Synthesizing Fluorescently Labeled dsRNAs and sRNAs to Visualize Fungal RNA Uptake	Hamby R, Wang M, Qiao L, Jin H.	Methods Mol Biol. 2020;2166:215-225. doi: 10.1007/978-1-0716-0712-1_12.	Hamby R	Methods Mol Biol	2020	2020-07-26			10.1007/978-1-0716-0712-1_12	FALSE	Protocol, not data about resistance
32411160	RNA-Spray-Mediated Silencing of Fusarium graminearum AGO and DCL Genes Improve Barley Disease Resistance	Werner BT, Gaffar FY, Schuemann J, Biedenkopf D, Koch AM.	Front Plant Sci. 2020 Apr 29;11:476. doi: 10.3389/fpls.2020.00476. eCollection 2020.	Werner BT	Front Plant Sci	2020	2020-05-16	PMC7202221		10.3389/fpls.2020.00476	TRUE
32411110	Host Induced Gene Silencing Targeting Aspergillus flavus aflM Reduced Aflatoxin Contamination in Transgenic Maize Under Field Conditions	Raruang Y, Omolehin O, Hu D, Wei Q, Han ZQ, Rajasekaran K, Cary JW, Wang K, Chen ZY.	Front Microbiol. 2020 Apr 28;11:754. doi: 10.3389/fmicb.2020.00754. eCollection 2020.	Raruang Y	Front Microbiol	2020	2020-05-16	PMC7201132		10.3389/fmicb.2020.00754	TRUE
32211008	Cross-Kingdom RNAi of Pathogen Effectors Leads to Quantitative Adult Plant Resistance in Wheat	Schaefer LK, Parlange F, Buchmann G, Jung E, Wehrli A, Herren G, Müller MC, Stehlin J, Schmid R, Wicker T, Keller B, Bourras S.	Front Plant Sci. 2020 Mar 10;11:253. doi: 10.3389/fpls.2020.00253. eCollection 2020.	Schaefer LK	Front Plant Sci	2020	2020-03-27	PMC7076181		10.3389/fpls.2020.00253	TRUE
32013165	Double-Stranded RNAs (dsRNAs) as a Sustainable Tool against Gray Mold (Botrytis cinerea) in Grapevine: Effectiveness of Different Application Methods in an Open-Air Environment	Nerva L, Sandrini M, Gambino G, Chitarra W.	Biomolecules. 2020 Jan 29;10(2):200. doi: 10.3390/biom10020200.	Nerva L	Biomolecules	2020	2020-02-05	PMC7072719		10.3390/biom10020200	FALSE	Resistance was only measured on grapes
31940882	Host-Induced Gene Silencing of an Adenylate Kinase Gene Involved in Fungal Energy Metabolism Improves Plant Resistance to Verticillium dahliae	Su X, Lu G, Li X, Rehman L, Liu W, Sun G, Guo H, Wang G, Cheng H.	Biomolecules. 2020 Jan 12;10(1):127. doi: 10.3390/biom10010127.	Su X	Biomolecules	2020	2020-01-17	PMC7023357		10.3390/biom10010127	TRUE
31814508	Study on the efficiency of dsRNAs with increasing length in RNA-based silencing of the Fusarium CYP51 genes	Höfle L, Biedenkopf D, Werner BT, Shrestha A, Jelonek L, Koch A.	RNA Biol. 2020 Apr;17(4):463-473. doi: 10.1080/15476286.2019.1700033. Epub 2020 Jan 13.	Höfle L	RNA Biol	2020	2019-12-10	PMC7237133		10.1080/15476286.2019.1700033	TRUE
31606466	Stripe Rust Effector PstGSRE1 Disrupts Nuclear Localization of ROS-Promoting Transcription Factor TaLOL2 to Defeat ROS-Induced Defense in Wheat	Qi T, Guo J, Liu P, He F, Wan C, Islam MA, Tyler BM, Kang Z, Guo J.	Mol Plant. 2019 Dec 2;12(12):1624-1638. doi: 10.1016/j.molp.2019.09.010. Epub 2019 Oct 10.	Qi T	Mol Plant	2019	2019-10-14			10.1016/j.molp.2019.09.010	TRUE
31603277	SIGS vs HIGS: a study on the efficacy of two dsRNA delivery strategies to silence Fusarium FgCYP51 genes in infected host and non-host plants	Koch A, Höfle L, Werner BT, Imani J, Schmidt A, Jelonek L, Kogel KH.	Mol Plant Pathol. 2019 Dec;20(12):1636-1644. doi: 10.1111/mpp.12866. Epub 2019 Oct 11.	Koch A	Mol Plant Pathol	2019	2019-10-12	PMC6859480		10.1111/mpp.12866	TRUE
30829334	Inhibition of Aspergillus flavus Growth and Aflatoxin Production in Transgenic Maize Expressing the α-amylase Inhibitor from Lablab purpureus L	Rajasekaran K, Sayler RJ, Majumdar R, Sickler CM, Cary JW.	J Vis Exp. 2019 Feb 15;(144). doi: 10.3791/59169.	Rajasekaran K	J Vis Exp	2019	2019-03-05			10.3791/59169	FALSE	Paywall?
30595554	A Phytophthora Effector Suppresses Trans-Kingdom RNAi to Promote Disease Susceptibility	Hou Y, Zhai Y, Feng L, Karimi HZ, Rutter BD, Zeng L, Choi DS, Zhang B, Gu W, Chen X, Ye W, Innes RW, Zhai J, Ma W.	Cell Host Microbe. 2019 Jan 9;25(1):153-165.e5. doi: 10.1016/j.chom.2018.11.007. Epub 2018 Dec 27.	Hou Y	Cell Host Microbe	2019	2019-01-01	PMC9208300	NIHMS1814613	10.1016/j.chom.2018.11.007	FALSE	Uses overexpression of siRNAs
30027625	Secondary amplification of siRNA machinery limits the application of spray-induced gene silencing	Song XS, Gu KX, Duan XX, Xiao XM, Hou YP, Duan YB, Wang JX, Yu N, Zhou MG.	Mol Plant Pathol. 2018 Dec;19(12):2543-2560. doi: 10.1111/mpp.12728. Epub 2018 Sep 28.	Song XS	Mol Plant Pathol	2018	2018-07-21	PMC6638038		10.1111/mpp.12728	TRUE
29593757	Silencing of the Mitogen-Activated Protein Kinases (MAPK) Fus3 and Slt2 in Pseudocercospora fijiensis Reduces Growth and Virulence on Host Plants	Onyilo F, Tusiime G, Tripathi JN, Chen LH, Falk B, Stergiopoulos I, Tushemereirwe W, Kubiriba J, Tripathi L.	Front Plant Sci. 2018 Mar 13;9:291. doi: 10.3389/fpls.2018.00291. eCollection 2018.	Onyilo F	Front Plant Sci	2018	2018-03-30	PMC5859377		10.3389/fpls.2018.00291	FALSE	Genes were directly silenced in fungus
29541880	RNA interference-based silencing of the alpha-amylase (amy1) gene in Aspergillus flavus decreases fungal growth and aflatoxin production in maize kernels	Gilbert MK, Majumdar R, Rajasekaran K, Chen ZY, Wei Q, Sickler CM, Lebar MD, Cary JW, Frame BR, Wang K.	Planta. 2018 Jun;247(6):1465-1473. doi: 10.1007/s00425-018-2875-0. Epub 2018 Mar 14.	Gilbert MK	Planta	2018	2018-03-16			10.1007/s00425-018-2875-0	TRUE
29431919	Host-induced gene silencing of a regulator of G protein signalling gene (VdRGS1) confers resistance to Verticillium wilt in cotton	Xu J, Wang X, Li Y, Zeng J, Wang G, Deng C, Guo W.	Plant Biotechnol J. 2018 Feb 12;16(9):1629-43. doi: 10.1111/pbi.12900. Online ahead of print.	Xu J	Plant Biotechnol J	2018	2018-02-13	PMC6096726		10.1111/pbi.12900	TRUE
29070517	Host-Induced Gene Silencing of the MAPKK Gene PsFUZ7 Confers Stable Resistance to Wheat Stripe Rust	Zhu X, Qi T, Yang Q, He F, Tan C, Ma W, Voegele RT, Kang Z, Guo J.	Plant Physiol. 2017 Dec;175(4):1853-1863. doi: 10.1104/pp.17.01223. Epub 2017 Oct 25.	Zhu X	Plant Physiol	2017	2017-10-27	PMC5717739		10.1104/pp.17.01223	TRUE
28954400	Host-Induced Gene Silencing of Rice Blast Fungus Magnaporthe oryzae Pathogenicity Genes Mediated by the Brome Mosaic Virus	Zhu L, Zhu J, Liu Z, Wang Z, Zhou C, Wang H.	Genes (Basel). 2017 Sep 26;8(10):241. doi: 10.3390/genes8100241.	Zhu L	Genes (Basel)	2017	2017-09-29	PMC5664091		10.3390/genes8100241	FALSE	Experiments done with ssRNA
28881438	Host-induced gene silencing of an important pathogenicity factor PsCPK1 in Puccinia striiformis f. sp. tritici enhances resistance of wheat to stripe rust	Qi T, Zhu X, Tan C, Liu P, Guo J, Kang Z, Guo J.	Plant Biotechnol J. 2018 Mar;16(3):797-807. doi: 10.1111/pbi.12829. Epub 2017 Oct 23.	Qi T	Plant Biotechnol J	2018	2017-09-08	PMC5814584		10.1111/pbi.12829	TRUE
28674943	Host-Induced Silencing of Pathogenicity Genes Enhances Resistance to Fusarium oxysporum Wilt in Tomato	Bharti P, Jyoti P, Kapoor P, Sharma V, Shanmugam V, Yadav SK.	Mol Biotechnol. 2017 Aug;59(8):343-352. doi: 10.1007/s12033-017-0022-y.	Bharti P	Mol Biotechnol	2017	2017-07-05			10.1007/s12033-017-0022-y	TRUE
28464281	Puccinia striiformis f. sp. tritici microRNA-like RNA 1 (Pst-milR1), an important pathogenicity factor of Pst, impairs wheat resistance to Pst by suppressing the wheat pathogenesis-related 2 gene	Wang B, Sun Y, Song N, Zhao M, Liu R, Feng H, Wang X, Kang Z.	New Phytol. 2017 Jul;215(1):338-350. doi: 10.1111/nph.14577. Epub 2017 May 2.	Wang B	New Phytol	2017	2017-05-03			10.1111/nph.14577	TRUE
27923542	Spray-Induced Gene Silencing: a Powerful Innovative Strategy for Crop Protection	Wang M, Jin H.	Trends Microbiol. 2017 Jan;25(1):4-6. doi: 10.1016/j.tim.2016.11.011. Epub 2016 Dec 4.	Wang M	Trends Microbiol	2017	2016-12-08	PMC5182084	NIHMS832313	10.1016/j.tim.2016.11.011	FALSE	Review, got through filter
27749994	Host-induced gene silencing compromises Verticillium wilt in tomato and Arabidopsis	Song Y, Thomma BPHJ.	Mol Plant Pathol. 2018 Jan;19(1):77-89. doi: 10.1111/mpp.12500. Epub 2016 Dec 4.	Song Y	Mol Plant Pathol	2018	2016-10-18	PMC6638114		10.1111/mpp.12500	TRUE
27737019	An RNAi-Based Control of Fusarium graminearum Infections Through Spraying of Long dsRNAs Involves a Plant Passage and Is Controlled by the Fungal Silencing Machinery	Koch A, Biedenkopf D, Furch A, Weber L, Rossbach O, Abdellatef E, Linicus L, Johannsmeier J, Jelonek L, Goesmann A, Cardoza V, McMillan J, Mentzel T, Kogel KH.	PLoS Pathog. 2016 Oct 13;12(10):e1005901. doi: 10.1371/journal.ppat.1005901. eCollection 2016 Oct.	Koch A	PLoS Pathog	2016	2016-10-14	PMC5063301		10.1371/journal.ppat.1005901	TRUE
27540093	Host-induced silencing of Fusarium culmorum genes protects wheat from infection	Chen W, Kastner C, Nowara D, Oliveira-Garcia E, Rutten T, Zhao Y, Deising HB, Kumlehn J, Schweizer P.	J Exp Bot. 2016 Sep;67(17):4979-91. doi: 10.1093/jxb/erw263. Epub 2016 Aug 18.	Chen W	J Exp Bot	2016	2016-08-20	PMC5014151		10.1093/jxb/erw263	TRUE
26800976	Control of brown patch (Rhizoctonia solani) in tall fescue (Festuca arundinacea Schreb.) by host induced gene silencing	Zhou B, Bailey A, Niblett CL, Qu R.	Plant Cell Rep. 2016 Apr;35(4):791-802. doi: 10.1007/s00299-015-1921-7. Epub 2016 Jan 22.	Zhou B	Plant Cell Rep	2016	2016-01-24			10.1007/s00299-015-1921-7	TRUE
26391470	Small RNAs from the wheat stripe rust fungus (Puccinia striiformis f.sp. tritici)	Mueth NA, Ramachandran SR, Hulbert SH.	BMC Genomics. 2015 Sep 21;16(1):718. doi: 10.1186/s12864-015-1895-4.	Mueth NA	BMC Genomics	2015	2015-09-23	PMC4578785		10.1186/s12864-015-1895-4	FALSE	Neither HIGS nor SIGS were employed
26077032	Host-mediated gene silencing of a single effector gene from the potato pathogen Phytophthora infestans imparts partial resistance to late blight disease	Sanju S, Siddappa S, Thakur A, Shukla PK, Srivastava N, Pattanayak D, Sharma S, Singh BP.	Funct Integr Genomics. 2015 Nov;15(6):697-706. doi: 10.1007/s10142-015-0446-z. Epub 2015 Jun 16.	Sanju S	Funct Integr Genomics	2015	2015-06-17			10.1007/s10142-015-0446-z	TRUE
25735638	Host-induced gene silencing of an essential chitin synthase gene confers durable resistance to Fusarium head blight and seedling blight in wheat	Cheng W, Song XS, Li HP, Cao LH, Sun K, Qiu XL, Xu YB, Yang P, Huang T, Zhang JB, Qu B, Liao YC.	Plant Biotechnol J. 2015 Dec;13(9):1335-45. doi: 10.1111/pbi.12352. Epub 2015 Mar 4.	Cheng W	Plant Biotechnol J	2015	2015-03-05			10.1111/pbi.12352	TRUE
25654075	Down-regulation of Fusarium oxysporum endogenous genes by Host-Delivered RNA interference enhances disease resistance	Hu Z, Parekh U, Maruta N, Trusov Y, Botella JR.	Front Chem. 2015 Jan 20;3:1. doi: 10.3389/fchem.2015.00001. eCollection 2015.	Hu Z	Front Chem	2015	2015-02-06	PMC4299518		10.3389/fchem.2015.00001	TRUE
24476152	Host-induced post-transcriptional hairpin RNA-mediated gene silencing of vital fungal genes confers efficient resistance against Fusarium wilt in banana	Ghag SB, Shekhawat UK, Ganapathi TR.	Plant Biotechnol J. 2014 Jun;12(5):541-53. doi: 10.1111/pbi.12158. Epub 2014 Jan 30.	Ghag SB	Plant Biotechnol J	2014	2014-01-31			10.1111/pbi.12158	TRUE
24218613	Host-induced gene silencing of cytochrome P450 lanosterol C14α-demethylase-encoding genes confers strong resistance to Fusarium species	Koch A, Kumar N, Weber L, Keller H, Imani J, Kogel KH.	Proc Natl Acad Sci U S A. 2013 Nov 26;110(48):19324-9. doi: 10.1073/pnas.1306373110. Epub 2013 Nov 11.	Koch A	Proc Natl Acad Sci U S A	2013	2013-11-13	PMC3845197		10.1073/pnas.1306373110	TRUE
23417582	Host-induced gene silencing of wheat leaf rust fungus Puccinia triticina pathogenicity genes mediated by the Barley stripe mosaic virus	Panwar V, McCallum B, Bakkeren G.	Plant Mol Biol. 2013 Apr;81(6):595-608. doi: 10.1007/s11103-013-0022-7. Epub 2013 Feb 17.	Panwar V	Plant Mol Biol	2013	2013-02-19			10.1007/s11103-013-0022-7	TRUE
22140518	Production of dsRNA sequences in the host plant is not sufficient to initiate gene silencing in the colonizing oomycete pathogen Phytophthora parasitica	Zhang M, Wang Q, Xu K, Meng Y, Quan J, Shan W.	PLoS One. 2011;6(11):e28114. doi: 10.1371/journal.pone.0028114. Epub 2011 Nov 23.	Zhang M	PLoS One	2011	2011-12-06	PMC3223229		10.1371/journal.pone.0028114	TRUE
20884801	HIGS: host-induced gene silencing in the obligate biotrophic fungal pathogen Blumeria graminis	Nowara D, Gay A, Lacomme C, Shaw J, Ridout C, Douchkov D, Hensel G, Kumlehn J, Schweizer P.	Plant Cell. 2010 Sep;22(9):3130-41. doi: 10.1105/tpc.110.077040. Epub 2010 Sep 30.	Nowara D	Plant Cell	2010	2010-10-02	PMC2965548		10.1105/tpc.110.077040	TRUE
19015219	Effective and specific in planta RNAi in cyst nematodes: expression interference of four parasitism genes reduces parasitic success	Sindhu AS, Maier TR, Mitchum MG, Hussey RS, Davis EL, Baum TJ.	J Exp Bot. 2009;60(1):315-24. doi: 10.1093/jxb/ern289. Epub 2008 Nov 17.	Sindhu AS	J Exp Bot	2009	2008-11-19	PMC3071771		10.1093/jxb/ern289	FALSE	Experiment on nematodes
39148367	Spray-induced gene silencing (SIGS) as a tool for the management of Pine Pitch Canker forest disease	Bocos Asenjo IT, Amin H, Mosquera S, Díez Hermano S, Ginésy M, Diez Casero JJ, Niño Sánchez J.	Plant Dis. 2024 Aug 15. doi: 10.1094/PDIS-02-24-0286-RE. Online ahead of print.	Bocos Asenjo IT	Plant Dis	2024	2024-08-16			10.1094/PDIS-02-24-0286-RE	FALSE		currently paywalled, published after the 5th august of 2024
